# Agentic AI Integrated with Scientific Knowledge: Laboratory Validation in Systems Biology

**DOI:** 10.1101/2025.06.24.661378

**Authors:** Daniel Brunnsåker, Alexander H. Gower, Prajakta Naval, Erik Y. Bjurström, Filip Kronström, Ievgeniia A. Tiukova, Ross D. King

**Affiliations:** Department of Computer Science and Engineering, Chalmers University of Technology and University of Gothenburg, SE-41296 Gothenburg, Sweden; Department of Life Sciences, Chalmers University of Technology, SE-41296 Gothenburg, Sweden; Division of Industrial Biotechnology, KTH Royal Institute of Technology, SE-10691 Stockholm, Sweden; Department of Chemical Engineering and Biotechnology, University of Cambridge, Cambridge CB3 0AS, United Kingdom; The Alan Turing Institute, London NW1 2DB, United Kingdom

**Keywords:** Laboratory Automation, Systems Biology, Machine Learning, Inductive Logic Programming, Automation of Science, Large Language Models

## Abstract

Automation is transforming scientific discovery by enabling systematic exploration of complex hypotheses. Large language models (LLMs) perform well across diverse tasks and promise to accelerate research, but often struggle to interact with logical structures. Here we present a framework integrating LLM-based agents with laboratory automation, guided by a logical scaffold incorporating symbolic relational learning, structured vocabularies, and experimental constraints. This integration reduces output incoherence and improves reliability in automated workflows.

We couple this AI-driven approach to automated cell-culture and metabolomics platforms, enabling hypothesis validation and refinement, yielding a flexible system for scientific discovery.

We validate the system in *Saccharomyces cerevisiae*, identifying novel interactions, including glutamate-induced synergistic growth inhibition in spermine-treated cells and aminoadipate’s partial rescue of formic-acid stress. All hypotheses, experiments, and data are captured in a graph database employing controlled vocabularies. Existing ontologies are extended, and a novel representation of scientific hypotheses is presented using description logics. This work enables a more reliable, machine-driven discovery process in systems biology.
