## Supplemental Table 3 for "Agentic AI Integrated with Scientific Knowledge: Laboratory Validation in Systems Biology"

### Sheet: Sheet1
Feature	Mean_Coefficient	SD_Coefficient
2'-Deoxyguanosine-5'-Diphosphate [[M+H]]/Adenosine 5'-diphosphate (ADP) [[M+H]]	718.873	362.356
2'-Deoxyguanosine-5'-Monophosphate [[M+H]]	-1128.33	497.354
2'-Deoxyuridine [[M+Na]]	-62.0698	351.313
5'-Deoxy-5'-Methylthioadenosine [[M+H]]	494.568	417.504
ATP [[M+H]]	89.1562	343.831
Acetyl coenzyme A (Acetyl-CoA) [[M+H]]	-362.603	549.298
Ademetionine [[M+H]]	2061.67	558.292
Adenine [[M+H]]	-585.972	272.05
Adenosine 5'-phosphosulfate [[M+Na]]	-39.4365	298.113
Adenosine phosphate [[M+H]]	-825.229	366.165
Adenosine-3'-5'-Diphosphate [[M+H]]	674.628	327.462
Aminoadipate [[M+Na]]	1730.9	417.069
Argininosuccinic acid [[M+H]]	-344.436	343.407
Biotin [[M+H]]	36.5191	273.902
Choline [[M+H]]	1100.76	370.563
Cytidine [[M+H]]	668.552	325.956
D-(+)-Melibiose [[M+Na]]/D-(+)-Turanose [[M+Na]]/Isomaltose [[M+Na]]/Maltose [[M+Na]]/Palatinose [[M+Na]]	-368.716	266.496
Flavin adenine dinucleotide [[M+H]]	852.487	314.122
Glucosamine 6-Phosphate [[M+H]]	50.31	409.252
Glucosamine [[M+H]]	-67.8585	516.639
Glutamic Acid [[M-H2O+H]]	570.891	410.852
Glutathione [[M+H]]	-1091.09	312.435
Guanosine-5'-Diphosphate [[M+H]]	448.603	729.885
Histidine [[M+H]]	446.624	401.63
Imidazoleacetic acid [[M+H]]	-573.782	584.297
L-Arginine [[M+H]]	1307.72	291.669
L-Citrulline [[M+H]]	1334.65	359.91
L-Glutamine [[M+H]]	-108.912	363.12
L-Histidinol [[M+H]]	1147.16	481.804
L-Lysine [[M+H]]	-561.54	462.088
L-Tryptophan [[M-H2O+H]]	-578.668	611.061
L-Valine [[M+H]]	-1563.17	352.717
Levocarnitine [[M+H]]	-852.801	534.205
N-(5-Amino-5-Carboxypentyl)Glutamic Acid [[M+H]]	-503.745	505.773
N2-Acetyl-L-ornithine [[M+H]]	1445.91	311.948
Nicotinamide [[M+H]]	-924.21	296.306
O-acetyl-L-serine [[M+H]]	-964.558	399.527
Pidolic Acid [[M+H]]	-480.08	493.311
Proline [[M+NH4]]	-889.407	483.401
Quinolinic Acid [[M-H2O+H]]	-1308.82	438.875
Sucrose [[M+Na]]	-396.869	271.339
Thymine [[M+H]]	-144.046	613.095
Trehalose [[M+Na]]	-373.01	267.61
d-Desthiobiotin [[M+H]]	83.1306	446.453
gamma-Glutamylcysteine [[M+H]]	-824.337	341.509
