## Supplemental Table 5 for "Agentic AI Integrated with Scientific Knowledge: Laboratory Validation in Systems Biology"

### Sheet: samples
Well	Description	Sequence	Sample_Number	Replicate_Number	Sample_Type	6560_Method	Plate_Type	Column_Type	Notes
MAT1	Tune	Positive	1	1	TUNE	2024-10-10_AminoAcids_test_1_Pos.m	P96	H	Placeholder to work around AutonoMS
MAT1	Blank	Positive	1	1	BLANK	2024-10-10_AminoAcids_test_1_Pos.m	P96	H	Blank
MAT1	Blank	Positive	1	1	BLANK	2024-10-10_AminoAcids_test_1_Pos.m	P96	H	Blank
MAT1	Blank	Positive	1	1	BLANK	2024-10-10_AminoAcids_test_1_Pos.m	P96	H	Blank
MAT1	Blank	Positive	1	1	BLANK	2024-10-10_AminoAcids_test_1_Pos.m	P96	H	Blank
MAT2	QC	Positive	1	1	SAMPLE	2024-10-10_AminoAcids_test_1_Pos.m	P96	H	QC
MAT2	QC	Positive	1	1	SAMPLE	2024-10-10_AminoAcids_test_1_Pos.m	P96	H	QC
F11	Sample	Positive	1	1	SAMPLE	2024-10-10_AminoAcids_test_1_Pos.m	P96	H	Baseline growth without any supplementation or hyperosmotic stress.
A9	Sample	Positive	1	1	SAMPLE	2024-10-10_AminoAcids_test_1_Pos.m	P96	H	Growth with supraphysiological lysine supplementation under hyperosmotic stress.
G2	Sample	Positive	1	1	SAMPLE	2024-10-10_AminoAcids_test_1_Pos.m	P96	H	Baseline growth without any supplementation or hyperosmotic stress.
C10	Sample	Positive	1	1	SAMPLE	2024-10-10_AminoAcids_test_1_Pos.m	P96	H	Growth with supraphysiological lysine supplementation without hyperosmotic stress.
D4	Sample	Positive	1	1	SAMPLE	2024-10-10_AminoAcids_test_1_Pos.m	P96	H	Baseline growth without any supplementation or hyperosmotic stress.
C6	Sample	Positive	1	1	SAMPLE	2024-10-10_AminoAcids_test_1_Pos.m	P96	H	Growth under hyperosmotic stress without any supplementation.
MAT2	QC	Positive	1	1	SAMPLE	2024-10-10_AminoAcids_test_1_Pos.m	P96	H	QC
MAT1	Blank	Positive	1	1	BLANK	2024-10-10_AminoAcids_test_1_Pos.m	P96	H	Blank
MAT1	Blank	Positive	1	1	BLANK	2024-10-10_AminoAcids_test_1_Pos.m	P96	H	Blank
MAT1	Blank	Positive	1	1	BLANK	2024-10-10_AminoAcids_test_1_Pos.m	P96	H	Blank
MAT1	Blank	Positive	1	1	BLANK	2024-10-10_AminoAcids_test_1_Pos.m	P96	H	Blank
MAT2	QC	Positive	1	1	SAMPLE	2024-10-10_AminoAcids_test_1_Pos.m	P96	H	QC
MAT2	QC	Positive	1	1	SAMPLE	2024-10-10_AminoAcids_test_1_Pos.m	P96	H	QC
F8	Sample	Positive	1	1	SAMPLE	2024-10-10_AminoAcids_test_1_Pos.m	P96	H	Growth under hyperosmotic stress without any supplementation.
B10	Sample	Positive	1	1	SAMPLE	2024-10-10_AminoAcids_test_1_Pos.m	P96	H	Growth under hyperosmotic stress without any supplementation.
G12	Sample	Positive	1	1	SAMPLE	2024-10-10_AminoAcids_test_1_Pos.m	P96	H	Growth with valine supplementation without hyperosmotic stress.
H9	Sample	Positive	1	1	SAMPLE	2024-10-10_AminoAcids_test_1_Pos.m	P96	H	Growth with valine supplementation without hyperosmotic stress.
B8	Sample	Positive	1	1	SAMPLE	2024-10-10_AminoAcids_test_1_Pos.m	P96	H	Growth with supraphysiological lysine supplementation without hyperosmotic stress.
H1	Sample	Positive	1	1	SAMPLE	2024-10-10_AminoAcids_test_1_Pos.m	P96	H	Baseline growth without any supplementation or hyperosmotic stress.
MAT2	QC	Positive	1	1	SAMPLE	2024-10-10_AminoAcids_test_1_Pos.m	P96	H	QC
MAT1	Blank	Positive	1	1	BLANK	2024-10-10_AminoAcids_test_1_Pos.m	P96	H	Blank
MAT1	Blank	Positive	1	1	BLANK	2024-10-10_AminoAcids_test_1_Pos.m	P96	H	Blank
MAT1	Blank	Positive	1	1	BLANK	2024-10-10_AminoAcids_test_1_Pos.m	P96	H	Blank
MAT1	Blank	Positive	1	1	BLANK	2024-10-10_AminoAcids_test_1_Pos.m	P96	H	Blank
MAT2	QC	Positive	1	1	SAMPLE	2024-10-10_AminoAcids_test_1_Pos.m	P96	H	QC
MAT2	QC	Positive	1	1	SAMPLE	2024-10-10_AminoAcids_test_1_Pos.m	P96	H	QC
C2	Sample	Positive	1	1	SAMPLE	2024-10-10_AminoAcids_test_1_Pos.m	P96	H	Growth with supraphysiological lysine supplementation under hyperosmotic stress.
B6	Sample	Positive	1	1	SAMPLE	2024-10-10_AminoAcids_test_1_Pos.m	P96	H	Growth with valine supplementation under hyperosmotic stress.
A3	Sample	Positive	1	1	SAMPLE	2024-10-10_AminoAcids_test_1_Pos.m	P96	H	Growth with physiological lysine supplementation without hyperosmotic stress.
B11	Sample	Positive	1	1	SAMPLE	2024-10-10_AminoAcids_test_1_Pos.m	P96	H	Growth with valine supplementation without hyperosmotic stress.
C7	Sample	Positive	1	1	SAMPLE	2024-10-10_AminoAcids_test_1_Pos.m	P96	H	Growth with supraphysiological lysine supplementation without hyperosmotic stress.
G3	Sample	Positive	1	1	SAMPLE	2024-10-10_AminoAcids_test_1_Pos.m	P96	H	Growth under hyperosmotic stress without any supplementation.
MAT2	QC	Positive	1	1	SAMPLE	2024-10-10_AminoAcids_test_1_Pos.m	P96	H	QC
MAT1	Blank	Positive	1	1	BLANK	2024-10-10_AminoAcids_test_1_Pos.m	P96	H	Blank
MAT1	Blank	Positive	1	1	BLANK	2024-10-10_AminoAcids_test_1_Pos.m	P96	H	Blank
MAT1	Blank	Positive	1	1	BLANK	2024-10-10_AminoAcids_test_1_Pos.m	P96	H	Blank
MAT1	Blank	Positive	1	1	BLANK	2024-10-10_AminoAcids_test_1_Pos.m	P96	H	Blank
MAT2	QC	Positive	1	1	SAMPLE	2024-10-10_AminoAcids_test_1_Pos.m	P96	H	QC
MAT2	QC	Positive	1	1	SAMPLE	2024-10-10_AminoAcids_test_1_Pos.m	P96	H	QC
H3	Sample	Positive	1	1	SAMPLE	2024-10-10_AminoAcids_test_1_Pos.m	P96	H	Growth with physiological lysine supplementation under hyperosmotic stress.
H4	Sample	Positive	1	1	SAMPLE	2024-10-10_AminoAcids_test_1_Pos.m	P96	H	Growth with physiological lysine supplementation without hyperosmotic stress.
F5	Sample	Positive	1	1	SAMPLE	2024-10-10_AminoAcids_test_1_Pos.m	P96	H	Growth with physiological lysine supplementation without hyperosmotic stress.
A6	Sample	Positive	1	1	SAMPLE	2024-10-10_AminoAcids_test_1_Pos.m	P96	H	Growth with physiological lysine supplementation under hyperosmotic stress.
C5	Sample	Positive	1	1	SAMPLE	2024-10-10_AminoAcids_test_1_Pos.m	P96	H	Growth with valine supplementation without hyperosmotic stress.
A8	Sample	Positive	1	1	SAMPLE	2024-10-10_AminoAcids_test_1_Pos.m	P96	H	Baseline growth without any supplementation or hyperosmotic stress.
MAT2	QC	Positive	1	1	SAMPLE	2024-10-10_AminoAcids_test_1_Pos.m	P96	H	QC
MAT1	Blank	Positive	1	1	BLANK	2024-10-10_AminoAcids_test_1_Pos.m	P96	H	Blank
MAT1	Blank	Positive	1	1	BLANK	2024-10-10_AminoAcids_test_1_Pos.m	P96	H	Blank
MAT1	Blank	Positive	1	1	BLANK	2024-10-10_AminoAcids_test_1_Pos.m	P96	H	Blank
MAT1	Blank	Positive	1	1	BLANK	2024-10-10_AminoAcids_test_1_Pos.m	P96	H	Blank
MAT2	QC	Positive	1	1	SAMPLE	2024-10-10_AminoAcids_test_1_Pos.m	P96	H	QC
MAT2	QC	Positive	1	1	SAMPLE	2024-10-10_AminoAcids_test_1_Pos.m	P96	H	QC
E11	Sample	Positive	1	1	SAMPLE	2024-10-10_AminoAcids_test_1_Pos.m	P96	H	Growth with physiological lysine supplementation without hyperosmotic stress.
E7	Sample	Positive	1	1	SAMPLE	2024-10-10_AminoAcids_test_1_Pos.m	P96	H	Growth under hyperosmotic stress without any supplementation.
E6	Sample	Positive	1	1	SAMPLE	2024-10-10_AminoAcids_test_1_Pos.m	P96	H	Baseline growth without any supplementation or hyperosmotic stress.
C11	Sample	Positive	1	1	SAMPLE	2024-10-10_AminoAcids_test_1_Pos.m	P96	H	Growth with physiological lysine supplementation under hyperosmotic stress.
F12	Sample	Positive	1	1	SAMPLE	2024-10-10_AminoAcids_test_1_Pos.m	P96	H	Growth with supraphysiological lysine supplementation under hyperosmotic stress.
B12	Sample	Positive	1	1	SAMPLE	2024-10-10_AminoAcids_test_1_Pos.m	P96	H	Baseline growth without any supplementation or hyperosmotic stress.
MAT2	QC	Positive	1	1	SAMPLE	2024-10-10_AminoAcids_test_1_Pos.m	P96	H	QC
MAT1	Blank	Positive	1	1	BLANK	2024-10-10_AminoAcids_test_1_Pos.m	P96	H	Blank
MAT1	Blank	Positive	1	1	BLANK	2024-10-10_AminoAcids_test_1_Pos.m	P96	H	Blank
MAT1	Blank	Positive	1	1	BLANK	2024-10-10_AminoAcids_test_1_Pos.m	P96	H	Blank
MAT1	Blank	Positive	1	1	BLANK	2024-10-10_AminoAcids_test_1_Pos.m	P96	H	Blank
MAT2	QC	Positive	1	1	SAMPLE	2024-10-10_AminoAcids_test_1_Pos.m	P96	H	QC
MAT2	QC	Positive	1	1	SAMPLE	2024-10-10_AminoAcids_test_1_Pos.m	P96	H	QC
G8	Sample	Positive	1	1	SAMPLE	2024-10-10_AminoAcids_test_1_Pos.m	P96	H	Growth with valine supplementation under hyperosmotic stress.
D8	Sample	Positive	1	1	SAMPLE	2024-10-10_AminoAcids_test_1_Pos.m	P96	H	Growth with physiological lysine supplementation under hyperosmotic stress.
A7	Sample	Positive	1	1	SAMPLE	2024-10-10_AminoAcids_test_1_Pos.m	P96	H	Growth with supraphysiological lysine supplementation under hyperosmotic stress.
H5	Sample	Positive	1	1	SAMPLE	2024-10-10_AminoAcids_test_1_Pos.m	P96	H	Growth under hyperosmotic stress without any supplementation.
F3	Sample	Positive	1	1	SAMPLE	2024-10-10_AminoAcids_test_1_Pos.m	P96	H	Growth with valine supplementation under hyperosmotic stress.
H10	Sample	Positive	1	1	SAMPLE	2024-10-10_AminoAcids_test_1_Pos.m	P96	H	Growth with physiological lysine supplementation without hyperosmotic stress.
MAT2	QC	Positive	1	1	SAMPLE	2024-10-10_AminoAcids_test_1_Pos.m	P96	H	QC
MAT1	Blank	Positive	1	1	BLANK	2024-10-10_AminoAcids_test_1_Pos.m	P96	H	Blank
MAT1	Blank	Positive	1	1	BLANK	2024-10-10_AminoAcids_test_1_Pos.m	P96	H	Blank
MAT1	Blank	Positive	1	1	BLANK	2024-10-10_AminoAcids_test_1_Pos.m	P96	H	Blank
MAT1	Blank	Positive	1	1	BLANK	2024-10-10_AminoAcids_test_1_Pos.m	P96	H	Blank
MAT2	QC	Positive	1	1	SAMPLE	2024-10-10_AminoAcids_test_1_Pos.m	P96	H	QC
MAT2	QC	Positive	1	1	SAMPLE	2024-10-10_AminoAcids_test_1_Pos.m	P96	H	QC
H12	Sample	Positive	1	1	SAMPLE	2024-10-10_AminoAcids_test_1_Pos.m	P96	H	Growth with supraphysiological lysine supplementation without hyperosmotic stress.
C1	Sample	Positive	1	1	SAMPLE	2024-10-10_AminoAcids_test_1_Pos.m	P96	H	Growth with physiological lysine supplementation without hyperosmotic stress.
B2	Sample	Positive	1	1	SAMPLE	2024-10-10_AminoAcids_test_1_Pos.m	P96	H	Growth with physiological lysine supplementation under hyperosmotic stress.
H2	Sample	Positive	1	1	SAMPLE	2024-10-10_AminoAcids_test_1_Pos.m	P96	H	Growth with physiological lysine supplementation without hyperosmotic stress.
B4	Sample	Positive	1	1	SAMPLE	2024-10-10_AminoAcids_test_1_Pos.m	P96	H	Growth with supraphysiological lysine supplementation under hyperosmotic stress.
G11	Sample	Positive	1	1	SAMPLE	2024-10-10_AminoAcids_test_1_Pos.m	P96	H	Growth with supraphysiological lysine supplementation under hyperosmotic stress.
MAT2	QC	Positive	1	1	SAMPLE	2024-10-10_AminoAcids_test_1_Pos.m	P96	H	QC
MAT1	Blank	Positive	1	1	BLANK	2024-10-10_AminoAcids_test_1_Pos.m	P96	H	Blank
MAT1	Blank	Positive	1	1	BLANK	2024-10-10_AminoAcids_test_1_Pos.m	P96	H	Blank
MAT1	Blank	Positive	1	1	BLANK	2024-10-10_AminoAcids_test_1_Pos.m	P96	H	Blank
MAT1	Blank	Positive	1	1	BLANK	2024-10-10_AminoAcids_test_1_Pos.m	P96	H	Blank
MAT2	QC	Positive	1	1	SAMPLE	2024-10-10_AminoAcids_test_1_Pos.m	P96	H	QC
MAT2	QC	Positive	1	1	SAMPLE	2024-10-10_AminoAcids_test_1_Pos.m	P96	H	QC
E5	Sample	Positive	1	1	SAMPLE	2024-10-10_AminoAcids_test_1_Pos.m	P96	H	Growth with valine supplementation under hyperosmotic stress.
A1	Sample	Positive	1	1	SAMPLE	2024-10-10_AminoAcids_test_1_Pos.m	P96	H	Growth with valine supplementation without hyperosmotic stress.
A4	Sample	Positive	1	1	SAMPLE	2024-10-10_AminoAcids_test_1_Pos.m	P96	H	Growth with supraphysiological lysine supplementation without hyperosmotic stress.
G6	Sample	Positive	1	1	SAMPLE	2024-10-10_AminoAcids_test_1_Pos.m	P96	H	Growth with physiological lysine supplementation without hyperosmotic stress.
F10	Sample	Positive	1	1	SAMPLE	2024-10-10_AminoAcids_test_1_Pos.m	P96	H	Growth with physiological lysine supplementation under hyperosmotic stress.
D10	Sample	Positive	1	1	SAMPLE	2024-10-10_AminoAcids_test_1_Pos.m	P96	H	Growth with valine supplementation without hyperosmotic stress.
MAT2	QC	Positive	1	1	SAMPLE	2024-10-10_AminoAcids_test_1_Pos.m	P96	H	QC
MAT1	Blank	Positive	1	1	BLANK	2024-10-10_AminoAcids_test_1_Pos.m	P96	H	Blank
MAT1	Blank	Positive	1	1	BLANK	2024-10-10_AminoAcids_test_1_Pos.m	P96	H	Blank
MAT1	Blank	Positive	1	1	BLANK	2024-10-10_AminoAcids_test_1_Pos.m	P96	H	Blank
MAT1	Blank	Positive	1	1	BLANK	2024-10-10_AminoAcids_test_1_Pos.m	P96	H	Blank
MAT2	QC	Positive	1	1	SAMPLE	2024-10-10_AminoAcids_test_1_Pos.m	P96	H	QC
MAT2	QC	Positive	1	1	SAMPLE	2024-10-10_AminoAcids_test_1_Pos.m	P96	H	QC
G4	Sample	Positive	1	1	SAMPLE	2024-10-10_AminoAcids_test_1_Pos.m	P96	H	Growth with valine supplementation under hyperosmotic stress.
C12	Sample	Positive	1	1	SAMPLE	2024-10-10_AminoAcids_test_1_Pos.m	P96	H	Growth with valine supplementation under hyperosmotic stress.
A11	Sample	Positive	1	1	SAMPLE	2024-10-10_AminoAcids_test_1_Pos.m	P96	H	Growth with valine supplementation under hyperosmotic stress.
D12	Sample	Positive	1	1	SAMPLE	2024-10-10_AminoAcids_test_1_Pos.m	P96	H	Growth with physiological lysine supplementation under hyperosmotic stress.
G5	Sample	Positive	1	1	SAMPLE	2024-10-10_AminoAcids_test_1_Pos.m	P96	H	Growth with supraphysiological lysine supplementation without hyperosmotic stress.
E8	Sample	Positive	1	1	SAMPLE	2024-10-10_AminoAcids_test_1_Pos.m	P96	H	Growth with valine supplementation without hyperosmotic stress.
MAT2	QC	Positive	1	1	SAMPLE	2024-10-10_AminoAcids_test_1_Pos.m	P96	H	QC
MAT1	Blank	Positive	1	1	BLANK	2024-10-10_AminoAcids_test_1_Pos.m	P96	H	Blank
MAT1	Blank	Positive	1	1	BLANK	2024-10-10_AminoAcids_test_1_Pos.m	P96	H	Blank
MAT1	Blank	Positive	1	1	BLANK	2024-10-10_AminoAcids_test_1_Pos.m	P96	H	Blank
MAT1	Blank	Positive	1	1	BLANK	2024-10-10_AminoAcids_test_1_Pos.m	P96	H	Blank
MAT2	QC	Positive	1	1	SAMPLE	2024-10-10_AminoAcids_test_1_Pos.m	P96	H	QC
MAT2	QC	Positive	1	1	SAMPLE	2024-10-10_AminoAcids_test_1_Pos.m	P96	H	QC
E10	Sample	Positive	1	1	SAMPLE	2024-10-10_AminoAcids_test_1_Pos.m	P96	H	Growth with supraphysiological lysine supplementation under hyperosmotic stress.
D5	Sample	Positive	1	1	SAMPLE	2024-10-10_AminoAcids_test_1_Pos.m	P96	H	Baseline growth without any supplementation or hyperosmotic stress.
D6	Sample	Positive	1	1	SAMPLE	2024-10-10_AminoAcids_test_1_Pos.m	P96	H	Growth with supraphysiological lysine supplementation under hyperosmotic stress.
A12	Sample	Positive	1	1	SAMPLE	2024-10-10_AminoAcids_test_1_Pos.m	P96	H	Growth under hyperosmotic stress without any supplementation.
D2	Sample	Positive	1	1	SAMPLE	2024-10-10_AminoAcids_test_1_Pos.m	P96	H	Growth under hyperosmotic stress without any supplementation.
C3	Sample	Positive	1	1	SAMPLE	2024-10-10_AminoAcids_test_1_Pos.m	P96	H	Baseline growth without any supplementation or hyperosmotic stress.
MAT2	QC	Positive	1	1	SAMPLE	2024-10-10_AminoAcids_test_1_Pos.m	P96	H	QC
MAT1	Blank	Positive	1	1	BLANK	2024-10-10_AminoAcids_test_1_Pos.m	P96	H	Blank
MAT1	Blank	Positive	1	1	BLANK	2024-10-10_AminoAcids_test_1_Pos.m	P96	H	Blank
MAT1	Blank	Positive	1	1	BLANK	2024-10-10_AminoAcids_test_1_Pos.m	P96	H	Blank
MAT1	Blank	Positive	1	1	BLANK	2024-10-10_AminoAcids_test_1_Pos.m	P96	H	Blank
MAT2	QC	Positive	1	1	SAMPLE	2024-10-10_AminoAcids_test_1_Pos.m	P96	H	QC
MAT2	QC	Positive	1	1	SAMPLE	2024-10-10_AminoAcids_test_1_Pos.m	P96	H	QC
G9	Sample	Positive	1	1	SAMPLE	2024-10-10_AminoAcids_test_1_Pos.m	P96	H	Growth with valine supplementation under hyperosmotic stress.
H8	Sample	Positive	1	1	SAMPLE	2024-10-10_AminoAcids_test_1_Pos.m	P96	H	Growth with supraphysiological lysine supplementation under hyperosmotic stress.
C9	Sample	Positive	1	1	SAMPLE	2024-10-10_AminoAcids_test_1_Pos.m	P96	H	Growth under hyperosmotic stress without any supplementation.
F6	Sample	Positive	1	1	SAMPLE	2024-10-10_AminoAcids_test_1_Pos.m	P96	H	Growth with valine supplementation without hyperosmotic stress.
F7	Sample	Positive	1	1	SAMPLE	2024-10-10_AminoAcids_test_1_Pos.m	P96	H	Baseline growth without any supplementation or hyperosmotic stress.
B9	Sample	Positive	1	1	SAMPLE	2024-10-10_AminoAcids_test_1_Pos.m	P96	H	Growth with physiological lysine supplementation without hyperosmotic stress.
MAT2	QC	Positive	1	1	SAMPLE	2024-10-10_AminoAcids_test_1_Pos.m	P96	H	QC
MAT1	Blank	Positive	1	1	BLANK	2024-10-10_AminoAcids_test_1_Pos.m	P96	H	Blank
MAT1	Blank	Positive	1	1	BLANK	2024-10-10_AminoAcids_test_1_Pos.m	P96	H	Blank
MAT1	Blank	Positive	1	1	BLANK	2024-10-10_AminoAcids_test_1_Pos.m	P96	H	Blank
MAT1	Blank	Positive	1	1	BLANK	2024-10-10_AminoAcids_test_1_Pos.m	P96	H	Blank
MAT2	QC	Positive	1	1	SAMPLE	2024-10-10_AminoAcids_test_1_Pos.m	P96	H	QC
MAT2	QC	Positive	1	1	SAMPLE	2024-10-10_AminoAcids_test_1_Pos.m	P96	H	QC
E4	Sample	Positive	1	1	SAMPLE	2024-10-10_AminoAcids_test_1_Pos.m	P96	H	Growth with valine supplementation without hyperosmotic stress.
E1	Sample	Positive	1	1	SAMPLE	2024-10-10_AminoAcids_test_1_Pos.m	P96	H	Growth with physiological lysine supplementation under hyperosmotic stress.
H7	Sample	Positive	1	1	SAMPLE	2024-10-10_AminoAcids_test_1_Pos.m	P96	H	Growth with valine supplementation under hyperosmotic stress.
D7	Sample	Positive	1	1	SAMPLE	2024-10-10_AminoAcids_test_1_Pos.m	P96	H	Growth with physiological lysine supplementation without hyperosmotic stress.
D9	Sample	Positive	1	1	SAMPLE	2024-10-10_AminoAcids_test_1_Pos.m	P96	H	Growth with supraphysiological lysine supplementation without hyperosmotic stress.
F2	Sample	Positive	1	1	SAMPLE	2024-10-10_AminoAcids_test_1_Pos.m	P96	H	Growth with supraphysiological lysine supplementation without hyperosmotic stress.
MAT2	QC	Positive	1	1	SAMPLE	2024-10-10_AminoAcids_test_1_Pos.m	P96	H	QC
MAT1	Blank	Positive	1	1	BLANK	2024-10-10_AminoAcids_test_1_Pos.m	P96	H	Blank
MAT1	Blank	Positive	1	1	BLANK	2024-10-10_AminoAcids_test_1_Pos.m	P96	H	Blank
MAT1	Blank	Positive	1	1	BLANK	2024-10-10_AminoAcids_test_1_Pos.m	P96	H	Blank
MAT1	Blank	Positive	1	1	BLANK	2024-10-10_AminoAcids_test_1_Pos.m	P96	H	Blank
MAT2	QC	Positive	1	1	SAMPLE	2024-10-10_AminoAcids_test_1_Pos.m	P96	H	QC
MAT2	QC	Positive	1	1	SAMPLE	2024-10-10_AminoAcids_test_1_Pos.m	P96	H	QC
B3	Sample	Positive	1	1	SAMPLE	2024-10-10_AminoAcids_test_1_Pos.m	P96	H	Growth with valine supplementation without hyperosmotic stress.
D1	Sample	Positive	1	1	SAMPLE	2024-10-10_AminoAcids_test_1_Pos.m	P96	H	Growth with valine supplementation under hyperosmotic stress.
A5	Sample	Positive	1	1	SAMPLE	2024-10-10_AminoAcids_test_1_Pos.m	P96	H	Growth with supraphysiological lysine supplementation under hyperosmotic stress.
E3	Sample	Positive	1	1	SAMPLE	2024-10-10_AminoAcids_test_1_Pos.m	P96	H	Growth with supraphysiological lysine supplementation without hyperosmotic stress.
E9	Sample	Positive	1	1	SAMPLE	2024-10-10_AminoAcids_test_1_Pos.m	P96	H	Growth with physiological lysine supplementation under hyperosmotic stress.
F1	Sample	Positive	1	1	SAMPLE	2024-10-10_AminoAcids_test_1_Pos.m	P96	H	Growth under hyperosmotic stress without any supplementation.
MAT2	QC	Positive	1	1	SAMPLE	2024-10-10_AminoAcids_test_1_Pos.m	P96	H	QC
MAT1	Blank	Positive	1	1	BLANK	2024-10-10_AminoAcids_test_1_Pos.m	P96	H	Blank
MAT1	Blank	Positive	1	1	BLANK	2024-10-10_AminoAcids_test_1_Pos.m	P96	H	Blank
MAT1	Blank	Positive	1	1	BLANK	2024-10-10_AminoAcids_test_1_Pos.m	P96	H	Blank
MAT1	Blank	Positive	1	1	BLANK	2024-10-10_AminoAcids_test_1_Pos.m	P96	H	Blank
MAT2	QC	Positive	1	1	SAMPLE	2024-10-10_AminoAcids_test_1_Pos.m	P96	H	QC
MAT2	QC	Positive	1	1	SAMPLE	2024-10-10_AminoAcids_test_1_Pos.m	P96	H	QC
B1	Sample	Positive	1	1	SAMPLE	2024-10-10_AminoAcids_test_1_Pos.m	P96	H	Growth with supraphysiological lysine supplementation without hyperosmotic stress.
G7	Sample	Positive	1	1	SAMPLE	2024-10-10_AminoAcids_test_1_Pos.m	P96	H	Growth with physiological lysine supplementation under hyperosmotic stress.
MAT2	QC	Positive	1	1	SAMPLE	2024-10-10_AminoAcids_test_1_Pos.m	P96	H	QC
MAT1	Blank	Positive	1	1	BLANK	2024-10-10_AminoAcids_test_1_Pos.m	P96	H	Blank
MAT1	Blank	Positive	1	1	BLANK	2024-10-10_AminoAcids_test_1_Pos.m	P96	H	Blank
MAT1	Blank	Positive	1	1	BLANK	2024-10-10_AminoAcids_test_1_Pos.m	P96	H	Blank
MAT1	Blank	Positive	1	1	BLANK	2024-10-10_AminoAcids_test_1_Pos.m	P96	H	Blank

### Sheet: rf_params
Parameter	Value
SipHeight	1
PlateHeight	0
WashBetweenSips	1
NumFlushAfterPlates	0
StandByAfterRun	FALSE
UsePlateHandler	FALSE
UseBcodeScanner	FALSE
MSStandbyAfterRun	FALSE
Pump1FlowRate	1.25
Pump2FlowRate	0.01
Pump3FlowRate	1.25
Pump1MinPressure	-1
Pump2MinPressure	-1
Pump3MinPressure	-1
Pump1MaxPressure	-1
Pump2MaxPressure	-1
Pump3MaxPressure	-1
Pump4RPM	-1
Pump1Composition	100	0	0
Pump2Composition	100	0	0
Pump3Composition	100	0	0
Pump1Active	FALSE
Pump2Active	FALSE
Pump3Active	FALSE
Pump4Active	FALSE
NumBlankInj	0
PlateConfig	96_Deep_Plate
MissedSipTol	10000
CycleNames	Aspirate	Load/Wash	Extra Wash	Elute	Reequilibrate
CycleDurations	600	4000	0	7000	1500

### Sheet: data_analysis
Parameter	Value	Description
tuneIons_file	D:\gkreder\autonoms\transition_lists\agilentTuneRestrictedDeimos_transitionList.csv	CSV file containing m/z and CCS values for target ions to perform CCS calibration. Must contain columns "Precursor Charge (e.g. 1 or -1)", "Precorsor m/z", and "CCS"
sky_imsdb_file	D:\gkreder\autonoms\skyline_documents\ymdb.imsdb	Skyline file containing ion mobility database (built in and exported from Skyline GUI)
sky_document_file	D:\gkreder\autonoms\skyline_documents\ymdb_IMres30.sky	Skyline document template for performing analysis (built in and exported from Skyline GUI)
transition_list_file	D:\gkreder\autonoms\transition_lists\ymdb_transition_list.csv	Skyline input transition list
sky_report_file	D:\gkreder\autonoms\report_templates\MoleculeReportShort.skyr	Skyline output molecule report template (built in and exported from Skyline GUI)
